# Analysis of the limited *M. tuberculosis* accessory genome reveals potential pitfalls of pan-genome analysis approaches

**DOI:** 10.1101/2024.03.21.586149

**Authors:** Maximillian G. Marin, Christoph Wippel, Natalia Quinones-Olvera, Mahboobeh Behruznia, Brendan M. Jeffrey, Michael Harris, Brendon C. Mann, Alex Rosenthal, Karen R. Jacobson, Robin M. Warren, Heng Li, Conor J. Meehan, Maha R. Farhat

## Abstract

Pan-genome analysis is a fundamental tool for studying bacterial genome evolution; however, the variety of methods used to define and measure the pan-genome poses challenges to the interpretation and reliability of results. To quantify sources of bias and error related to common pan-genome analysis approaches, we evaluated different approaches applied to curated collection of 151 *Mycobacterium tuberculosis* (*Mtb*) isolates. *Mtb* is characterized by its clonal evolution, absence of horizontal gene transfer, and limited accessory genome, making it an ideal test case for this study. Using a state-of-the-art graph-genome approach, we found that a majority of the structural variation observed in *Mtb* originates from rearrangement, deletion, and duplication of redundant nucleotide sequences. In contrast, we found that pan-genome analyses that focus on comparison of coding sequences (at the amino acid level) can yield surprisingly variable results, driven by differences in assembly quality and the softwares used. Upon closer inspection, we found that coding sequence annotation discrepancies were a major contributor to inflated *Mtb* accessory genome estimates. To address this, we developed panqc, a software that detects annotation discrepancies and collapses nucleotide redundancy in pan-genome estimates. When applied to *Mtb* and *E. coli* pan-genomes, panqc exposed distinct biases influenced by the genomic diversity of the population studied. Our findings underscore the need for careful methodological selection and quality control to accurately map the evolutionary dynamics of a bacterial species.
