## Supplementary material for "Analysis of the limited *M. tuberculosis* accessory genome reveals potential pitfalls of pan-genome analysis approaches": File S3

SampleID	Dataset_Tag	Lineage_coll2014	AsmType	Busco_Complete_Score	Asm_TotalLen	Asm_Ncontigs	Asm_GCcontent	Asm_N50	Asm_NumCDS	PrimaryLineage_coll2014
N0072	ChinerOms_2019	lineage1.1.2	ShortRead	99.3	4353633	104	65.5	120698.0	4064	lineage1
N0072	ChinerOms_2019	lineage1.1.2	Hybrid	99.3	4421404	1	65.6	4421404.0	4051	lineage1
N0153	ChinerOms_2019	lineage1.1.1.1	ShortRead	99.0	4331132	116	65.5	90314.0	4048	lineage1
N0153	ChinerOms_2019	lineage1.1.1.1	Hybrid	99.4	4389181	1	65.6	4389181.0	4041	lineage1
TB3113	TB_Portals_24CI_R1	lineage2.2.1	ShortRead	99.3	4332706	114	65.6	93741.0	4058	lineage2
TB3113	TB_Portals_24CI_R1	lineage2.2.1	Hybrid	99.4	4419922	1	65.6	4419922.0	4083	lineage2
TB1236	TB_Portals_24CI_R1	lineage2.2.1	ShortRead	99.6	4333175	123	65.6	93845.0	4066	lineage2
TB1236	TB_Portals_24CI_R1	lineage2.2.1	Hybrid	99.3	4413161	1	65.6	4413161.0	4072	lineage2
TB2659	TB_Portals_24CI_R1	lineage2.2.1	ShortRead	99.4	4337975	113	65.6	105302.0	4039	lineage2
TB2659	TB_Portals_24CI_R1	lineage2.2.1	Hybrid	99.3	4413335	1	65.6	4413335.0	4072	lineage2
TB2780	TB_Portals_24CI_R1	lineage2.2.1	ShortRead	99.4	4336382	115	65.6	98905.0	4048	lineage2
TB2780	TB_Portals_24CI_R1	lineage2.2.1	Hybrid	99.4	4416641	1	65.6	4416641.0	4070	lineage2
TB1612	TB_Portals_24CI_R1	lineage2.2.1	ShortRead	98.0	4291107	120	65.6	89994.0	3995	lineage2
TB1612	TB_Portals_24CI_R1	lineage2.2.1	Hybrid	99.2	4408323	1	65.6	4408323.0	4068	lineage2
TB2512	TB_Portals_24CI_R1	lineage2.2.1	ShortRead	99.4	4338382	106	65.6	96284.0	4057	lineage2
TB2512	TB_Portals_24CI_R1	lineage2.2.1	Hybrid	99.4	4418597	1	65.6	4418597.0	4079	lineage2
TB2981	TB_Portals_24CI_R1	lineage2.2.1	ShortRead	97.5	4303268	107	65.6	95093.0	4009	lineage2
TB2981	TB_Portals_24CI_R1	lineage2.2.1	Hybrid	99.4	4419941	1	65.6	4419941.0	4081	lineage2
TB3091	TB_Portals_24CI_R1	lineage2.2.1	ShortRead	99.2	4337496	106	65.6	93794.0	4047	lineage2
TB3091	TB_Portals_24CI_R1	lineage2.2.1	Hybrid	99.3	4409500	1	65.6	4409500.0	4065	lineage2
M0003941_3	Farhat_Peru_2019	lineage2.2.1	ShortRead	99.6	4285088	140	65.4	72515.0	4021	lineage2
M0003941_3	Farhat_Peru_2019	lineage2.2.1	Hybrid	99.4	4421169	1	65.6	4421169.0	4098	lineage2
TB3368	TB_Portals_24CI_R1	lineage2.2.1	ShortRead	99.4	4320054	111	65.6	98633.0	4029	lineage2
TB3368	TB_Portals_24CI_R1	lineage2.2.1	Hybrid	99.4	4410922	1	65.6	4410922.0	4073	lineage2
N0145	ChinerOms_2019	lineage2.2.1.1	ShortRead	99.4	4325571	131	65.6	81080.0	4026	lineage2
N0145	ChinerOms_2019	lineage2.2.1.1	Hybrid	99.4	4416847	1	65.6	4416847.0	4077	lineage2
N0155	ChinerOms_2019	lineage2.2.1	ShortRead	99.5	4284305	118	65.5	71184.0	4016	lineage2
N0155	ChinerOms_2019	lineage2.2.1	Hybrid	99.3	4415274	1	65.6	4415274.0	4076	lineage2
TB2995	TB_Portals_24CI_R1	lineage2.2.1	ShortRead	99.4	4322631	108	65.6	98651.0	4046	lineage2
TB2995	TB_Portals_24CI_R1	lineage2.2.1	Hybrid	99.4	4418497	1	65.6	4418497.0	4082	lineage2
TB3396	TB_Portals_24CI_R1	lineage2.2.1	ShortRead	99.6	4341605	89	65.6	124131.0	4005	lineage2
TB3396	TB_Portals_24CI_R1	lineage2.2.1	Hybrid	99.4	4409590	1	65.6	4409590.0	4065	lineage2
N0004	ChinerOms_2019	lineage3	ShortRead	99.2	4319932	101	65.6	92078.0	4030	lineage3
N0004	ChinerOms_2019	lineage3	Hybrid	99.2	4423516	1	65.6	4423516.0	4076	lineage3
N1274	ChinerOms_2019	lineage3	ShortRead	99.2	4357916	117	65.5	80128.0	4080	lineage3
N1274	ChinerOms_2019	lineage3	Hybrid	99.6	4439091	1	65.6	4439091.0	4098	lineage3
N0054	ChinerOms_2019	lineage3	ShortRead	99.3	4345693	114	65.5	91626.0	4072	lineage3
N0054	ChinerOms_2019	lineage3	Hybrid	99.3	4433932	1	65.6	4433932.0	4101	lineage3
02_R1179	Farhat_Peru_2019	lineage4.3.3	ShortRead	99.6	4336470	87	65.6	161474.0	4021	lineage4
02_R1179	Farhat_Peru_2019	lineage4.3.3	Hybrid	99.6	4393775	1	65.6	4393775.0	4058	lineage4
01_R1134	Farhat_Peru_2019	lineage4	ShortRead	99.3	4313724	85	65.5	108349.0	4026	lineage4
01_R1134	Farhat_Peru_2019	lineage4	Hybrid	99.4	4406184	1	65.6	4406184.0	4070	lineage4
M0017522_5	Farhat_Peru_2019	lineage4.1.1	ShortRead	99.6	4361556	119	65.6	105693.0	4044	lineage4
M0017522_5	Farhat_Peru_2019	lineage4.1.1	Hybrid	99.6	4416715	1	65.6	4416715.0	4063	lineage4
M0016395_7	Farhat_Peru_2019	lineage4.3.2	ShortRead	99.5	4247535	100	65.4	83451.0	3990	lineage4
M0016395_7	Farhat_Peru_2019	lineage4.3.2	Hybrid	99.4	4420979	1	65.6	4420979.0	4074	lineage4
M0010874_7	Farhat_Peru_2019	lineage4.3.3	ShortRead	99.6	4279899	119	65.4	91968.0	4012	lineage4
M0010874_7	Farhat_Peru_2019	lineage4.3.3	Hybrid	99.6	4396361	1	65.6	4396361.0	4058	lineage4
02_R1708	Farhat_Peru_2019	lineage4.1.2.1	ShortRead	99.5	4349241	79	65.6	129221.0	4032	lineage4
02_R1708	Farhat_Peru_2019	lineage4.1.2.1	Hybrid	99.5	4427007	1	65.6	4427007.0	4082	lineage4
02_R0894	Farhat_Peru_2019	lineage4.1.2.1	ShortRead	99.5	4343732	96	65.6	125268.0	4025	lineage4
02_R0894	Farhat_Peru_2019	lineage4.1.2.1	Hybrid	99.2	4422503	1	65.6	4422503.0	4081	lineage4
01_R1430	Farhat_Peru_2019	lineage4.4.1	ShortRead	99.3	4343974	119	65.6	101656.0	4031	lineage4
01_R1430	Farhat_Peru_2019	lineage4.4.1	Hybrid	99.5	4409225	1	65.6	4409225.0	4076	lineage4
M0014888_3	Farhat_Peru_2019	lineage4.1.2.1	ShortRead	99.4	4310532	105	65.5	96314.0	4035	lineage4
M0014888_3	Farhat_Peru_2019	lineage4.1.2.1	Hybrid	99.4	4400005	1	65.6	4400005.0	4053	lineage4
02_R1896	Farhat_Peru_2019	lineage4.4.1.1	ShortRead	96.1	4262729	104	65.5	114451.0	3967	lineage4
02_R1896	Farhat_Peru_2019	lineage4.4.1.1	Hybrid	99.6	4407304	1	65.6	4407304.0	4074	lineage4
TB4620	TB_Portals_24CI_R1	lineage4.5	ShortRead	99.6	4342154	97	65.5	110840.0	4059	lineage4
TB4620	TB_Portals_24CI_R1	lineage4.5	Hybrid	99.6	4411079	1	65.6	4411079.0	4080	lineage4
TB3162	TB_Portals_24CI_R1	lineage4.3.3	ShortRead	99.6	4338616	106	65.6	99182.0	4039	lineage4
TB3162	TB_Portals_24CI_R1	lineage4.3.3	Hybrid	99.6	4402421	1	65.6	4402421.0	4060	lineage4
MT_0080	Lee2020_Elife	lineage4.1.2	ShortRead	99.6	4369593	104	65.6	130438.0	4019	lineage4
MT_0080	Lee2020_Elife	lineage4.1.2	Hybrid	99.5	4426547	1	65.6	4426547.0	4079	lineage4
TB3054	TB_Portals_24CI_R1	lineage4.6.2	ShortRead	99.3	4351713	90	65.6	136573.0	4046	lineage4
TB3054	TB_Portals_24CI_R1	lineage4.6.2	Hybrid	99.6	4415465	1	65.6	4415465.0	4073	lineage4
TB3251	TB_Portals_24CI_R1	lineage4.2.1	ShortRead	99.6	4374270	103	65.6	125225.0	4060	lineage4
TB3251	TB_Portals_24CI_R1	lineage4.2.1	Hybrid	99.6	4438319	1	65.6	4438319.0	4096	lineage4
M0016737_0	Farhat_Peru_2019	lineage4.5	ShortRead	99.4	4365608	98	65.6	105878.0	4048	lineage4
M0016737_0	Farhat_Peru_2019	lineage4.5	Hybrid	99.3	4431508	1	65.6	4431508.0	4102	lineage4
TB2661	TB_Portals_24CI_R1	lineage4.3.3	ShortRead	99.6	4323637	111	65.6	114628.0	4026	lineage4
TB2661	TB_Portals_24CI_R1	lineage4.3.3	Hybrid	99.4	4391329	1	65.6	4391329.0	4048	lineage4
TB3237	TB_Portals_24CI_R1	lineage4.4.1.1	ShortRead	99.6	4349384	95	65.6	110039.0	4037	lineage4
TB3237	TB_Portals_24CI_R1	lineage4.4.1.1	Hybrid	99.6	4406034	1	65.6	4406034.0	4071	lineage4
TB3169	TB_Portals_24CI_R1	lineage4.1.2.1	ShortRead	99.6	4335013	105	65.6	87507.0	4055	lineage4
TB3169	TB_Portals_24CI_R1	lineage4.1.2.1	Hybrid	99.4	4411941	1	65.6	4411941.0	4072	lineage4
TB3386	TB_Portals_24CI_R1	lineage4.3.3	ShortRead	99.6	4315508	111	65.6	124471.0	4046	lineage4
TB3386	TB_Portals_24CI_R1	lineage4.3.3	Hybrid	99.6	4391492	1	65.6	4391492.0	4047	lineage4
TB3334	TB_Portals_24CI_R1	lineage4.1.2	ShortRead	97.9	4340530	105	65.6	109983.0	4043	lineage4
TB3334	TB_Portals_24CI_R1	lineage4.1.2	Hybrid	99.4	4435101	1	65.6	4435101.0	4085	lineage4
M0011368_9	Farhat_Peru_2019	lineage4.4.1	ShortRead	99.3	4257899	84	65.4	98672.0	3979	lineage4
M0011368_9	Farhat_Peru_2019	lineage4.4.1	Hybrid	99.6	4397821	1	65.6	4397821.0	4056	lineage4
TB2968	TB_Portals_24CI_R1	lineage4.8	ShortRead	99.3	4345888	99	65.6	113287.0	4052	lineage4
TB2968	TB_Portals_24CI_R1	lineage4.8	Hybrid	99.3	4414182	1	65.6	4414182.0	4075	lineage4
N1272	ChinerOms_2019	lineage5	ShortRead	99.0	4261973	119	65.5	81506.0	4001	lineage5
N1272	ChinerOms_2019	lineage5	Hybrid	99.2	4421126	1	65.6	4421126.0	4090	lineage5
N1176	ChinerOms_2019	lineage5	ShortRead	97.9	4314710	141	65.5	67877.0	4046	lineage5
N1176	ChinerOms_2019	lineage5	Hybrid	99.4	4426379	1	65.6	4426379.0	4083	lineage5
N1202	ChinerOms_2019	lineage6,lineageBOV_AFRI	ShortRead	99.3	4315768	122	65.5	83910.0	4033	lineage6,lineageBOV_AFRI
N1202	ChinerOms_2019	lineage6,lineageBOV_AFRI	Hybrid	99.3	4391641	1	65.6	4391641.0	4030	lineage6,lineageBOV_AFRI
N1177	ChinerOms_2019	lineage6,lineageBOV_AFRI	ShortRead	96.3	4182467	255	65.3	27030.0	3979	lineage6,lineageBOV_AFRI
N1177	ChinerOms_2019	lineage6,lineageBOV_AFRI	Hybrid	99.2	4385023	1	65.6	4385023.0	4020	lineage6,lineageBOV_AFRI
N0091	ChinerOms_2019	lineage6,lineageBOV_AFRI	ShortRead	99.2	4319819	114	65.5	82343.0	4032	lineage6,lineageBOV_AFRI
N0091	ChinerOms_2019	lineage6,lineageBOV_AFRI	Hybrid	99.2	4387633	1	65.6	4387633.0	4027	lineage6,lineageBOV_AFRI
RW-TB008	Ngabonziza_Lin8_2020	lineage8	ShortRead	96.9	4247417	105	65.5	87845.0	3992	lineage8
RW-TB008	Ngabonziza_Lin8_2020	lineage8	Hybrid	98.9	4379891	1	65.6	4379891.0	4073	lineage8
9050-05	Peker2021	lineage2.2.1	ShortRead	99.6	4307305	134	65.5	62483.0	4041	lineage2
9050-05	Peker2021	lineage2.2.1	Hybrid	99.6	4409519	1	65.6	4409519.0	4102	lineage2
4549-04	Peker2021	lineage2.2.1	ShortRead	99.6	4296014	139	65.5	65483.0	4026	lineage2
4549-04	Peker2021	lineage2.2.1	Hybrid	99.4	4412289	1	65.6	4412289.0	4117	lineage2
696-05	Peker2021	lineage2.2.1	ShortRead	99.6	4306334	129	65.5	82649.0	4037	lineage2
696-05	Peker2021	lineage2.2.1	Hybrid	99.6	4411020	1	65.6	4411020.0	4125	lineage2
702-06	Peker2021	lineage2.2.1	ShortRead	99.4	4303643	137	65.5	82650.0	4023	lineage2
702-06	Peker2021	lineage2.2.1	Hybrid	99.6	4411340	1	65.6	4411340.0	4116	lineage2
706-05	Peker2021	lineage2.2.1	ShortRead	99.6	4314186	134	65.5	72967.0	4036	lineage2
706-05	Peker2021	lineage2.2.1	Hybrid	99.4	4419908	1	65.6	4419908.0	4115	lineage2
8129-04	Peker2021	lineage2.2.1	ShortRead	99.6	4313133	144	65.5	76319.0	4049	lineage2
8129-04	Peker2021	lineage2.2.1	Hybrid	99.6	4418664	1	65.6	4418664.0	4135	lineage2
3003-06	Peker2021	lineage2.2.1	ShortRead	99.6	4284128	134	65.5	70774.0	4013	lineage2
3003-06	Peker2021	lineage2.2.1	Hybrid	99.6	4411227	1	65.6	4411227.0	4115	lineage2
8651-04	Peker2021	lineage2.2.1	ShortRead	99.6	4278812	157	65.4	55926.0	4017	lineage2
8651-04	Peker2021	lineage2.2.1	Hybrid	99.4	4410905	1	65.6	4410905.0	4128	lineage2
QC-3	Peker2021	lineage3	ShortRead	99.5	4311713	138	65.4	69238.0	4059	lineage3
QC-3	Peker2021	lineage3	Hybrid	99.5	4427966	1	65.6	4427966.0	4120	lineage3
QC-9	Peker2021	lineage3	ShortRead	99.5	4322809	132	65.5	69354.0	4075	lineage3
QC-9	Peker2021	lineage3	Hybrid	99.5	4427898	1	65.6	4427898.0	4108	lineage3
QC-5	Peker2021	lineage3	ShortRead	99.5	4305029	131	65.4	75212.0	4055	lineage3
QC-5	Peker2021	lineage3	Hybrid	99.5	4428080	1	65.6	4428080.0	4114	lineage3
QC-8	Peker2021	lineage4.1.2.1	ShortRead	99.5	4295002	130	65.4	70823.0	4035	lineage4
QC-8	Peker2021	lineage4.1.2.1	Hybrid	99.3	4414696	1	65.6	4414696.0	4099	lineage4
QC-10	Peker2021	lineage4.1.2.1	ShortRead	99.3	4298479	121	65.5	81608.0	4024	lineage4
QC-10	Peker2021	lineage4.1.2.1	Hybrid	99.3	4415039	1	65.6	4415039.0	4084	lineage4
QC-4	Peker2021	lineage4.1.2.1	ShortRead	99.5	4291942	139	65.4	64051.0	4037	lineage4
QC-4	Peker2021	lineage4.1.2.1	Hybrid	99.5	4415087	1	65.6	4415087.0	4085	lineage4
QC-7	Peker2021	lineage4.3	ShortRead	95.8	4208044	139	65.5	60844.0	3923	lineage4
QC-7	Peker2021	lineage4.3	Hybrid	98.6	4397872	1	65.6	4397872.0	4082	lineage4
QC-6	Peker2021	lineage4.3.3	ShortRead	99.6	4288182	134	65.5	68064.0	4018	lineage4
QC-6	Peker2021	lineage4.3.3	Hybrid	99.6	4407987	1	65.6	4407987.0	4085	lineage4
QC-1	Peker2021	lineage4.3.3	ShortRead	99.6	4265617	141	65.4	69132.0	3995	lineage4
QC-1	Peker2021	lineage4.3.3	Hybrid	99.6	4406927	1	65.6	4406927.0	4090	lineage4
mada_1-10	Hall2022	lineage1.1.2	ShortRead	99.4	4339785	100	65.6	127880.0	4050	lineage1
mada_1-10	Hall2022	lineage1.1.2	Hybrid	99.4	4423808	1	65.6	4423808.0	4073	lineage1
mada_2-46	Hall2022	lineage1.1.2	ShortRead	99.5	4289808	110	65.4	82278.0	4035	lineage1
mada_2-46	Hall2022	lineage1.1.2	Hybrid	99.4	4415016	1	65.6	4415016.0	4073	lineage1
mada_1-1	Hall2022	lineage1.1.2	ShortRead	99.3	4316294	114	65.5	116279.0	4039	lineage1
mada_1-1	Hall2022	lineage1.1.2	Hybrid	99.2	4416685	1	65.6	4416685.0	4066	lineage1
mada_1-36	Hall2022	lineage1.1.2	ShortRead	99.3	4337874	97	65.5	125605.0	4049	lineage1
mada_1-36	Hall2022	lineage1.1.2	Hybrid	99.4	4421064	1	65.6	4421064.0	4071	lineage1
mada_1-39	Hall2022	lineage1.1.2	ShortRead	99.3	4336242	103	65.6	125547.0	4053	lineage1
mada_1-39	Hall2022	lineage1.1.2	Hybrid	99.4	4421688	1	65.6	4421688.0	4071	lineage1
mada_1-51	Hall2022	lineage1.1.2	ShortRead	99.4	4342745	95	65.6	151003.0	4048	lineage1
mada_1-51	Hall2022	lineage1.1.2	Hybrid	99.4	4423071	1	65.6	4423071.0	4065	lineage1
mada_1-44	Hall2022	lineage1.1.2	ShortRead	99.3	4284045	127	65.4	70657.0	4043	lineage1
mada_1-44	Hall2022	lineage1.1.2	Hybrid	99.4	4420545	1	65.6	4420545.0	4078	lineage1
mada_117	Hall2022	lineage1.1.2	ShortRead	99.3	4314468	119	65.5	98635.0	4034	lineage1
mada_117	Hall2022	lineage1.1.2	Hybrid	99.3	4413185	1	65.6	4413185.0	4065	lineage1
mada_118	Hall2022	lineage1.1.2	ShortRead	99.6	4323772	121	65.5	94731.0	4056	lineage1
mada_118	Hall2022	lineage1.1.2	Hybrid	99.6	4422463	1	65.6	4422463.0	4059	lineage1
mada_122	Hall2022	lineage1.1.2	ShortRead	99.4	4316342	121	65.5	116280.0	4039	lineage1
mada_122	Hall2022	lineage1.1.2	Hybrid	99.0	4422293	1	65.6	4422293.0	4069	lineage1
mada_107	Hall2022	lineage1.1.2	ShortRead	98.5	4309642	109	65.5	124485.0	4022	lineage1
mada_107	Hall2022	lineage1.1.2	Hybrid	99.3	4417553	1	65.6	4417553.0	4067	lineage1
R27252	Hall2022	lineage1.2.2	ShortRead	99.6	4353052	110	65.5	84311.0	4068	lineage1
R27252	Hall2022	lineage1.2.2	Hybrid	99.6	4431372	1	65.6	4431372.0	4105	lineage1
R23887	Hall2022	lineage1.2.2	ShortRead	99.6	4335320	119	65.5	80578.0	4066	lineage1
R23887	Hall2022	lineage1.2.2	Hybrid	99.6	4417816	1	65.6	4417816.0	4066	lineage1
R30215	Hall2022	lineage2.2.1	ShortRead	98.9	4286639	139	65.5	69061.0	4054	lineage2
R30215	Hall2022	lineage2.2.1	Hybrid	99.2	4424107	1	65.6	4424107.0	4092	lineage2
R30078	Hall2022	lineage2.2.1	ShortRead	99.3	4327554	111	65.6	93793.0	4044	lineage2
R30078	Hall2022	lineage2.2.1	Hybrid	99.4	4424337	1	65.6	4424337.0	4090	lineage2
R29816	Hall2022	lineage2.2.1	ShortRead	99.3	4281018	143	65.5	63988.0	4064	lineage2
R29816	Hall2022	lineage2.2.1	Hybrid	99.4	4423181	1	65.6	4423181.0	4105	lineage2
R30234	Hall2022	lineage2.2.1	ShortRead	99.4	4330048	114	65.6	105458.0	4053	lineage2
R30234	Hall2022	lineage2.2.1	Hybrid	99.3	4422915	1	65.6	4422915.0	4085	lineage2
18_0621851	Hall2022	lineage2.2.1	ShortRead	99.1	4247943	161	65.3	44297.0	4017	lineage2
18_0621851	Hall2022	lineage2.2.1	Hybrid	99.4	4407685	1	65.6	4407685.0	4105	lineage2
R36431	Hall2022	lineage2.2.1	ShortRead	99.4	4328861	118	65.6	98641.0	4012	lineage2
R36431	Hall2022	lineage2.2.1	Hybrid	99.4	4423083	1	65.6	4423083.0	4090	lineage2
R28703	Hall2022	lineage2.2.1	ShortRead	99.5	4303768	131	65.5	80815.0	4031	lineage2
R28703	Hall2022	lineage2.2.1	Hybrid	99.3	4424135	1	65.6	4424135.0	4099	lineage2
mada_115	Hall2022	lineage2.2.1	ShortRead	99.4	4302546	124	65.5	93794.0	4020	lineage2
mada_115	Hall2022	lineage2.2.1	Hybrid	99.4	4413582	1	65.6	4413582.0	4078	lineage2
mada_2-42	Hall2022	lineage2.2.1	ShortRead	99.6	4325344	112	65.6	105458.0	4032	lineage2
mada_2-42	Hall2022	lineage2.2.1	Hybrid	99.4	4417392	1	65.6	4417392.0	4079	lineage2
R31095	Hall2022	lineage2.2.1	ShortRead	99.3	4327500	110	65.6	105458.0	4044	lineage2
R31095	Hall2022	lineage2.2.1	Hybrid	99.4	4422920	1	65.6	4422920.0	4088	lineage2
R28012	Hall2022	lineage2.2.1	ShortRead	99.4	4325452	114	65.6	98849.0	4029	lineage2
R28012	Hall2022	lineage2.2.1	Hybrid	99.3	4424331	1	65.6	4424331.0	4084	lineage2
R37765	Hall2022	lineage2.2.1	ShortRead	99.2	4318155	118	65.6	92391.0	4049	lineage2
R37765	Hall2022	lineage2.2.1	Hybrid	99.2	4414185	1	65.6	4414185.0	4076	lineage2
R27657	Hall2022	lineage2.2.1	ShortRead	99.3	4326482	119	65.6	93844.0	4050	lineage2
R27657	Hall2022	lineage2.2.1	Hybrid	99.4	4424339	1	65.6	4424339.0	4084	lineage2
R25048	Hall2022	lineage2.2.1	ShortRead	94.1	4027491	274	65.8	24563.0	3862	lineage2
R25048	Hall2022	lineage2.2.1	Hybrid	99.0	4417435	1	65.6	4417435.0	4092	lineage2
R24120	Hall2022	lineage2.2.1	ShortRead	99.5	4302995	154	65.5	64011.0	4061	lineage2
R24120	Hall2022	lineage2.2.1	Hybrid	99.2	4423031	1	65.6	4423031.0	4101	lineage2
R28581	Hall2022	lineage2.2.1.1	ShortRead	99.5	4285904	138	65.4	69150.0	4030	lineage2
R28581	Hall2022	lineage2.2.1.1	Hybrid	99.2	4416626	1	65.6	4416626.0	4100	lineage2
R29598	Hall2022	lineage2.2.1.1	ShortRead	99.6	4315119	134	65.5	82386.0	4053	lineage2
R29598	Hall2022	lineage2.2.1.1	Hybrid	99.3	4413730	1	65.6	4413730.0	4087	lineage2
mada_1-11	Hall2022	lineage2.2.1.1	ShortRead	99.6	4312725	126	65.5	82669.0	4028	lineage2
mada_1-11	Hall2022	lineage2.2.1.1	Hybrid	99.4	4409100	1	65.6	4409100.0	4068	lineage2
R24100	Hall2022	lineage2.2.1.1	ShortRead	99.2	4275707	158	65.4	57394.0	4037	lineage2
R24100	Hall2022	lineage2.2.1.1	Hybrid	99.4	4415341	1	65.6	4415341.0	4093	lineage2
R21408	Hall2022	lineage2.2.2	ShortRead	98.6	4229221	139	65.4	55885.0	4019	lineage2
R21408	Hall2022	lineage2.2.2	Hybrid	99.5	4407915	1	65.6	4407915.0	4086	lineage2
R20574	Hall2022	lineage2.2.2	ShortRead	99.2	4289572	135	65.4	74076.0	4039	lineage2
R20574	Hall2022	lineage2.2.2	Hybrid	99.5	4407973	1	65.6	4407973.0	4088	lineage2
R20260	Hall2022	lineage2.2.2	ShortRead	99.5	4280520	122	65.5	78870.0	4035	lineage2
R20260	Hall2022	lineage2.2.2	Hybrid	99.5	4407959	1	65.6	4407959.0	4077	lineage2
R18043	Hall2022	lineage2.2.2	ShortRead	99.6	4283049	131	65.5	66858.0	4012	lineage2
R18043	Hall2022	lineage2.2.2	Hybrid	99.6	4401483	1	65.6	4401483.0	4073	lineage2
R22601	Hall2022	lineage2.2.2	ShortRead	99.5	4272017	141	65.4	64028.0	4033	lineage2
R22601	Hall2022	lineage2.2.2	Hybrid	99.5	4401482	1	65.6	4401482.0	4070	lineage2
R23146	Hall2022	lineage2.2.2	ShortRead	99.5	4276087	135	65.5	62754.0	4020	lineage2
R23146	Hall2022	lineage2.2.2	Hybrid	99.3	4404350	1	65.6	4404350.0	4080	lineage2
R32929	Hall2022	lineage2.2.2	ShortRead	99.5	4310351	124	65.6	77572.0	4033	lineage2
R32929	Hall2022	lineage2.2.2	Hybrid	99.3	4409743	1	65.6	4409743.0	4068	lineage2
R21893	Hall2022	lineage2.2.2	ShortRead	99.2	4279491	133	65.4	70100.0	4019	lineage2
R21893	Hall2022	lineage2.2.2	Hybrid	99.5	4412154	1	65.6	4412154.0	4101	lineage2
R30420	Hall2022	lineage2.2.2	ShortRead	99.5	4280472	141	65.4	64010.0	4014	lineage2
R30420	Hall2022	lineage2.2.2	Hybrid	99.3	4410553	1	65.6	4410553.0	4088	lineage2
R26778	Hall2022	lineage2.2.2	ShortRead	99.5	4272799	154	65.5	59679.0	4037	lineage2
R26778	Hall2022	lineage2.2.2	Hybrid	99.3	4403008	1	65.6	4403008.0	4077	lineage2
R26791	Hall2022	lineage2.2.2	ShortRead	99.6	4311634	133	65.5	74075.0	4034	lineage2
R26791	Hall2022	lineage2.2.2	Hybrid	99.5	4406348	1	65.6	4406348.0	4071	lineage2
R28980	Hall2022	lineage2.2.2	ShortRead	99.6	4302419	127	65.5	70770.0	4029	lineage2
R28980	Hall2022	lineage2.2.2	Hybrid	99.5	4406007	1	65.6	4406007.0	4076	lineage2
R27725	Hall2022	lineage2.2.2	ShortRead	99.5	4293189	134	65.5	78546.0	4042	lineage2
R27725	Hall2022	lineage2.2.2	Hybrid	99.3	4406391	1	65.6	4406391.0	4074	lineage2
R18040	Hall2022	lineage2.2.2	ShortRead	99.5	4306836	109	65.6	91965.0	4031	lineage2
R18040	Hall2022	lineage2.2.2	Hybrid	99.5	4401464	1	65.6	4401464.0	4061	lineage2
R27937	Hall2022	lineage2.2.2	ShortRead	99.3	4321897	130	65.5	74076.0	4041	lineage2
R27937	Hall2022	lineage2.2.2	Hybrid	99.5	4401467	1	65.6	4401467.0	4068	lineage2
mada_1-30	Hall2022	lineage3.1.1	ShortRead	99.4	4326151	125	65.6	93093.0	4064	lineage3
mada_1-30	Hall2022	lineage3.1.1	Hybrid	99.2	4435607	1	65.6	4435607.0	4111	lineage3
mada_2-31	Hall2022	lineage4.1	ShortRead	99.6	4338169	105	65.6	123132.0	4041	lineage4
mada_2-31	Hall2022	lineage4.1	Hybrid	99.6	4420218	1	65.6	4420218.0	4064	lineage4
mada_1-41	Hall2022	lineage4.1	ShortRead	99.6	4339708	108	65.6	129197.0	4048	lineage4
mada_1-41	Hall2022	lineage4.1	Hybrid	99.4	4423942	1	65.6	4423942.0	4068	lineage4
R21770	Hall2022	lineage4.1.1.3	ShortRead	90.8	4140485	374	65.6	21940.0	3967	lineage4
R21770	Hall2022	lineage4.1.1.3	Hybrid	99.5	4410459	1	65.6	4410459.0	4059	lineage4
R21839	Hall2022	lineage4.1.1.3	ShortRead	99.4	4317567	173	65.5	64474.0	4031	lineage4
R21839	Hall2022	lineage4.1.1.3	Hybrid	99.6	4400183	1	65.6	4400183.0	4051	lineage4
mada_1-32	Hall2022	lineage4.1.1.3	ShortRead	99.5	4338556	90	65.6	128221.0	4038	lineage4
mada_1-32	Hall2022	lineage4.1.1.3	Hybrid	99.6	4411843	1	65.6	4411843.0	4062	lineage4
R30396	Hall2022	lineage4.1.1.3	ShortRead	99.2	4302980	141	65.4	64489.0	4063	lineage4
R30396	Hall2022	lineage4.1.1.3	Hybrid	99.5	4409395	1	65.6	4409395.0	4078	lineage4
R21363	Hall2022	lineage4.1.1.3	ShortRead	99.2	4274494	115	65.4	81602.0	4019	lineage4
R21363	Hall2022	lineage4.1.1.3	Hybrid	99.6	4403691	1	65.6	4403691.0	4064	lineage4
R20896	Hall2022	lineage4.1.1.3	ShortRead	98.1	4310974	221	65.5	58952.0	4058	lineage4
R20896	Hall2022	lineage4.1.1.3	Hybrid	99.5	4409425	1	65.6	4409425.0	4060	lineage4
mada_102	Hall2022	lineage4.1.2	ShortRead	99.6	4301138	113	65.5	81609.0	4014	lineage4
mada_102	Hall2022	lineage4.1.2	Hybrid	99.6	4407899	1	65.6	4407899.0	4061	lineage4
mada_129	Hall2022	lineage4.1.2.1	ShortRead	99.5	4272576	119	65.4	73126.0	4007	lineage4
mada_129	Hall2022	lineage4.1.2.1	Hybrid	99.6	4415841	1	65.6	4415841.0	4090	lineage4
mada_139	Hall2022	lineage4.1.2.1	ShortRead	99.6	4320542	93	65.6	125478.0	4023	lineage4
mada_139	Hall2022	lineage4.1.2.1	Hybrid	99.4	4412038	1	65.6	4412038.0	4065	lineage4
mada_151	Hall2022	lineage4.1.2.1	ShortRead	99.6	4266225	112	65.4	75185.0	3997	lineage4
mada_151	Hall2022	lineage4.1.2.1	Hybrid	99.5	4407516	1	65.6	4407516.0	4072	lineage4
mada_105	Hall2022	lineage4.1.2.1	ShortRead	99.6	4319639	94	65.5	110791.0	4040	lineage4
mada_105	Hall2022	lineage4.1.2.1	Hybrid	99.4	4410175	1	65.6	4410175.0	4055	lineage4
R15311	Hall2022	lineage4.3.2.1	ShortRead	99.6	4301755	121	65.5	97681.0	4042	lineage4
R15311	Hall2022	lineage4.3.2.1	Hybrid	99.5	4411356	1	65.6	4411356.0	4073	lineage4
mada_103	Hall2022	lineage4.4.1.1	ShortRead	99.6	4335241	93	65.5	116143.0	4046	lineage4
mada_103	Hall2022	lineage4.4.1.1	Hybrid	99.6	4412046	1	65.6	4412046.0	4076	lineage4
mada_2-25	Hall2022	lineage4.4.1.1	ShortRead	99.6	4332958	87	65.6	129245.0	4033	lineage4
mada_2-25	Hall2022	lineage4.4.1.1	Hybrid	99.6	4399276	1	65.6	4399276.0	4061	lineage4
mada_112	Hall2022	lineage4.4.1.1	ShortRead	99.6	4291240	124	65.4	72035.0	4032	lineage4
mada_112	Hall2022	lineage4.4.1.1	Hybrid	99.6	4413813	1	65.6	4413813.0	4080	lineage4
mada_124	Hall2022	lineage4.4.1.1	ShortRead	99.6	4312952	103	65.5	105693.0	4038	lineage4
mada_124	Hall2022	lineage4.4.1.1	Hybrid	99.5	4413764	1	65.6	4413764.0	4088	lineage4
mada_126	Hall2022	lineage4.6.2.2	ShortRead	99.6	4287019	99	65.5	113430.0	4009	lineage4
mada_126	Hall2022	lineage4.6.2.2	Hybrid	99.6	4386887	1	65.6	4386887.0	4060	lineage4
mada_120	Hall2022	lineage4.6.2.2	ShortRead	99.6	4282554	109	65.5	98632.0	4030	lineage4
mada_120	Hall2022	lineage4.6.2.2	Hybrid	99.5	4391037	1	65.6	4391037.0	4064	lineage4
R23571	Hall2022	lineage4.8	ShortRead	99.2	4302433	105	65.5	84579.0	4013	lineage4
R23571	Hall2022	lineage4.8	Hybrid	99.3	4401432	1	65.6	4401432.0	4062	lineage4
mada_128	Hall2022	lineage4.8	ShortRead	99.4	4308062	107	65.5	129254.0	4034	lineage4
mada_128	Hall2022	lineage4.8	Hybrid	99.4	4412629	1	65.6	4412629.0	4070	lineage4
mada_1-12	Hall2022	lineage4.8	ShortRead	99.4	4318267	118	65.5	105678.0	4037	lineage4
mada_1-12	Hall2022	lineage4.8	Hybrid	99.4	4408467	1	65.6	4408467.0	4070	lineage4
mada_1-15	Hall2022	lineage4.8	ShortRead	99.3	4288589	122	65.4	82740.0	4036	lineage4
mada_1-15	Hall2022	lineage4.8	Hybrid	99.0	4432325	1	65.6	4432325.0	4092	lineage4
mada_2-1	Hall2022	lineage4.8	ShortRead	99.3	4311803	120	65.5	105693.0	4035	lineage4
mada_2-1	Hall2022	lineage4.8	Hybrid	99.3	4396547	1	65.6	4396547.0	4058	lineage4
mada_1-53	Hall2022	lineage4.8	ShortRead	99.2	4330562	104	65.6	123675.0	4032	lineage4
mada_1-53	Hall2022	lineage4.8	Hybrid	99.3	4400393	1	65.6	4400393.0	4055	lineage4
mada_1-50	Hall2022	lineage4.8	ShortRead	99.2	4299464	115	65.5	87250.0	4019	lineage4
mada_1-50	Hall2022	lineage4.8	Hybrid	99.3	4400414	1	65.6	4400414.0	4061	lineage4
mada_123	Hall2022	lineage4.8	ShortRead	99.3	4287623	115	65.5	95672.0	4022	lineage4
mada_123	Hall2022	lineage4.8	Hybrid	99.2	4395643	1	65.6	4395643.0	4070	lineage4
mada_2-53	Hall2022	lineage4.8	ShortRead	99.3	4327156	109	65.5	116259.0	4047	lineage4
mada_2-53	Hall2022	lineage4.8	Hybrid	99.3	4400434	1	65.6	4400434.0	4053	lineage4
mada_1-38	Hall2022	lineage4.9	ShortRead	98.8	4266244	165	65.4	57709.0	4015	lineage4
mada_1-38	Hall2022	lineage4.9	Hybrid	99.2	4416386	1	65.6	4416386.0	4087	lineage4
S0070-08	TRUST_PB_Set1	lineage2.2.1	ShortRead	99.6	4338300	107	65.6	104727.0	4036	lineage2
S0070-08	TRUST_PB_Set1	lineage2.2.1	Hybrid	99.4	4424400	1	65.6	4424400.0	4090	lineage2
S0085-01	TRUST_PB_Set1	lineage2.2.1.1	ShortRead	99.4	4349407	114	65.6	98884.0	4036	lineage2
S0085-01	TRUST_PB_Set1	lineage2.2.1.1	Hybrid	99.4	4417384	1	65.6	4417384.0	4074	lineage2
S0107-01	TRUST_PB_Set1	lineage2.2.1.1	ShortRead	99.6	4342998	114	65.6	104155.0	4046	lineage2
S0107-01	TRUST_PB_Set1	lineage2.2.1.1	Hybrid	99.3	4416462	1	65.6	4416462.0	4074	lineage2
S0089-01	TRUST_PB_Set1	lineage2.2.1.1	ShortRead	99.6	4342798	107	65.6	104744.0	4042	lineage2
S0089-01	TRUST_PB_Set1	lineage2.2.1.1	Hybrid	99.4	4415289	1	65.6	4415289.0	4072	lineage2
S0256-08	TRUST_PB_Set1	lineage2.2.1.1	ShortRead	99.6	4340583	108	65.6	113484.0	4029	lineage2
S0256-08	TRUST_PB_Set1	lineage2.2.1.1	Hybrid	99.4	4413248	1	65.6	4413248.0	4072	lineage2
S0123-01	TRUST_PB_Set1	lineage4.4.1.1	ShortRead	99.6	4341428	91	65.6	130052.0	4037	lineage4
S0123-01	TRUST_PB_Set1	lineage4.4.1.1	Hybrid	99.6	4402641	1	65.6	4402641.0	4062	lineage4
S0106-01	TRUST_PB_Set1	lineage4.1.1.3	ShortRead	99.6	4367135	83	65.6	152312.0	4029	lineage4
S0106-01	TRUST_PB_Set1	lineage4.1.1.3	Hybrid	99.6	4412324	1	65.6	4412324.0	4051	lineage4
S0262-02	TRUST_PB_Set1	lineage4.4.1.1	ShortRead	99.6	4340688	96	65.6	125379.0	4038	lineage4
S0262-02	TRUST_PB_Set1	lineage4.4.1.1	Hybrid	99.6	4402641	1	65.6	4402641.0	4062	lineage4
