## Supplementary material for "Analysis of the limited *M. tuberculosis* accessory genome reveals potential pitfalls of pan-genome analysis approaches": File S8

### Sheet: PG Estimates Mtb (N=151)
Category	Range	GeneCount	SeqType	Annotation	PangenomeTool	Pangenome Tool + Parameters
Core genes	(99% <= strains <= 100%)	3779	Hybrid	Bakta	Panaroo	Panaroo_Strict_MergeParalogs
Total genes	(0% <= strains <= 100%)	4200	Hybrid	Bakta	Panaroo	Panaroo_Strict_MergeParalogs
Accessory genes	(0% <= strains < 99%)	421	Hybrid	Bakta	Panaroo	Panaroo_Strict_MergeParalogs
Core genes	(99% <= strains <= 100%)	3825	Hybrid	Bakta	Panaroo	Panaroo_Moderate_MergeParalogs
Total genes	(0% <= strains <= 100%)	4280	Hybrid	Bakta	Panaroo	Panaroo_Moderate_MergeParalogs
Accessory genes	(0% <= strains < 99%)	455	Hybrid	Bakta	Panaroo	Panaroo_Moderate_MergeParalogs
Core genes	(99% <= strains <= 100%)	3825	Hybrid	Bakta	Panaroo	Panaroo_Sensitive_MergeParalogs
Total genes	(0% <= strains <= 100%)	4281	Hybrid	Bakta	Panaroo	Panaroo_Sensitive_MergeParalogs
Accessory genes	(0% <= strains < 99%)	456	Hybrid	Bakta	Panaroo	Panaroo_Sensitive_MergeParalogs
Core genes	(99% <= strains <= 100%)	3787	Hybrid	Bakta	Panaroo	Panaroo_Strict
Total genes	(0% <= strains <= 100%)	4305	Hybrid	Bakta	Panaroo	Panaroo_Strict
Accessory genes	(0% <= strains < 99%)	518	Hybrid	Bakta	Panaroo	Panaroo_Strict
Core genes	(99% <= strains <= 100%)	3833	Hybrid	Bakta	Panaroo	Panaroo_Moderate
Total genes	(0% <= strains <= 100%)	4387	Hybrid	Bakta	Panaroo	Panaroo_Moderate
Accessory genes	(0% <= strains < 99%)	554	Hybrid	Bakta	Panaroo	Panaroo_Moderate
Core genes	(99% <= strains <= 100%)	3833	Hybrid	Bakta	Panaroo	Panaroo_Sensitive
Total genes	(0% <= strains <= 100%)	4388	Hybrid	Bakta	Panaroo	Panaroo_Sensitive
Accessory genes	(0% <= strains < 99%)	555	Hybrid	Bakta	Panaroo	Panaroo_Sensitive
Core genes	(99% <= strains <= 100%)	3714	Hybrid	Bakta	Roary	Roary_NoSplitParalogs_I80
Total genes	(0% <= strains <= 100%)	4252	Hybrid	Bakta	Roary	Roary_NoSplitParalogs_I80
Accessory genes	(0% <= strains < 99%)	538	Hybrid	Bakta	Roary	Roary_NoSplitParalogs_I80
Core genes	(99% <= strains <= 100%)	3723	Hybrid	Bakta	Roary	Roary_NoSplitParalogs_I90
Total genes	(0% <= strains <= 100%)	4293	Hybrid	Bakta	Roary	Roary_NoSplitParalogs_I90
Accessory genes	(0% <= strains < 99%)	570	Hybrid	Bakta	Roary	Roary_NoSplitParalogs_I90
Core genes	(99% <= strains <= 100%)	3716	Hybrid	Bakta	Roary	Roary_NoSplitParalogs
Total genes	(0% <= strains <= 100%)	4366	Hybrid	Bakta	Roary	Roary_NoSplitParalogs
Accessory genes	(0% <= strains < 99%)	650	Hybrid	Bakta	Roary	Roary_NoSplitParalogs
Core genes	(99% <= strains <= 100%)	3499	Hybrid	Bakta	Roary	Roary_Default
Total genes	(0% <= strains <= 100%)	5366	Hybrid	Bakta	Roary	Roary_Default
Accessory genes	(0% <= strains < 99%)	1867	Hybrid	Bakta	Roary	Roary_Default
Total genes	(0% <= strains <= 100%)	4557	Hybrid	Bakta	Ppanggolin	Ppanggolin_Default
Accessory genes	(0% <= strains < 99%)	793	Hybrid	Bakta	Ppanggolin	Ppanggolin_Default
Core genes	(99% <= strains <= 100%)	3764	Hybrid	Bakta	Ppanggolin	Ppanggolin_Default
Core genes	(99% <= strains <= 100%)	3537	ShortRead	Bakta	Panaroo	Panaroo_Strict_MergeParalogs
Total genes	(0% <= strains <= 100%)	4211	ShortRead	Bakta	Panaroo	Panaroo_Strict_MergeParalogs
Accessory genes	(0% <= strains < 99%)	674	ShortRead	Bakta	Panaroo	Panaroo_Strict_MergeParalogs
Core genes	(99% <= strains <= 100%)	3574	ShortRead	Bakta	Panaroo	Panaroo_Moderate_MergeParalogs
Total genes	(0% <= strains <= 100%)	4382	ShortRead	Bakta	Panaroo	Panaroo_Moderate_MergeParalogs
Accessory genes	(0% <= strains < 99%)	808	ShortRead	Bakta	Panaroo	Panaroo_Moderate_MergeParalogs
Core genes	(99% <= strains <= 100%)	3576	ShortRead	Bakta	Panaroo	Panaroo_Sensitive_MergeParalogs
Total genes	(0% <= strains <= 100%)	4600	ShortRead	Bakta	Panaroo	Panaroo_Sensitive_MergeParalogs
Accessory genes	(0% <= strains < 99%)	1024	ShortRead	Bakta	Panaroo	Panaroo_Sensitive_MergeParalogs
Core genes	(99% <= strains <= 100%)	3537	ShortRead	Bakta	Panaroo	Panaroo_Strict
Total genes	(0% <= strains <= 100%)	4224	ShortRead	Bakta	Panaroo	Panaroo_Strict
Accessory genes	(0% <= strains < 99%)	687	ShortRead	Bakta	Panaroo	Panaroo_Strict
Core genes	(99% <= strains <= 100%)	3574	ShortRead	Bakta	Panaroo	Panaroo_Moderate
Total genes	(0% <= strains <= 100%)	4400	ShortRead	Bakta	Panaroo	Panaroo_Moderate
Accessory genes	(0% <= strains < 99%)	826	ShortRead	Bakta	Panaroo	Panaroo_Moderate
Core genes	(99% <= strains <= 100%)	3576	ShortRead	Bakta	Panaroo	Panaroo_Sensitive
Total genes	(0% <= strains <= 100%)	4626	ShortRead	Bakta	Panaroo	Panaroo_Sensitive
Accessory genes	(0% <= strains < 99%)	1050	ShortRead	Bakta	Panaroo	Panaroo_Sensitive
Core genes	(99% <= strains <= 100%)	3324	ShortRead	Bakta	Roary	Roary_NoSplitParalogs_I80
Total genes	(0% <= strains <= 100%)	4866	ShortRead	Bakta	Roary	Roary_NoSplitParalogs_I80
Accessory genes	(0% <= strains < 99%)	1542	ShortRead	Bakta	Roary	Roary_NoSplitParalogs_I80
Core genes	(99% <= strains <= 100%)	3326	ShortRead	Bakta	Roary	Roary_NoSplitParalogs_I90
Total genes	(0% <= strains <= 100%)	4956	ShortRead	Bakta	Roary	Roary_NoSplitParalogs_I90
Accessory genes	(0% <= strains < 99%)	1630	ShortRead	Bakta	Roary	Roary_NoSplitParalogs_I90
Core genes	(99% <= strains <= 100%)	3318	ShortRead	Bakta	Roary	Roary_NoSplitParalogs
Total genes	(0% <= strains <= 100%)	5025	ShortRead	Bakta	Roary	Roary_NoSplitParalogs
Accessory genes	(0% <= strains < 99%)	1707	ShortRead	Bakta	Roary	Roary_NoSplitParalogs
Core genes	(99% <= strains <= 100%)	3094	ShortRead	Bakta	Roary	Roary_Default
Total genes	(0% <= strains <= 100%)	6006	ShortRead	Bakta	Roary	Roary_Default
Accessory genes	(0% <= strains < 99%)	2912	ShortRead	Bakta	Roary	Roary_Default
Total genes	(0% <= strains <= 100%)	4998	ShortRead	Bakta	Ppanggolin	Ppanggolin_Default
Accessory genes	(0% <= strains < 99%)	1335	ShortRead	Bakta	Ppanggolin	Ppanggolin_Default
Core genes	(99% <= strains <= 100%)	3663	ShortRead	Bakta	Ppanggolin	Ppanggolin_Default
Core genes	(99% <= strains <= 100%)	3750	Hybrid	PGAP	Panaroo	Panaroo_Strict_MergeParalogs
Total genes	(0% <= strains <= 100%)	4063	Hybrid	PGAP	Panaroo	Panaroo_Strict_MergeParalogs
Accessory genes	(0% <= strains < 99%)	313	Hybrid	PGAP	Panaroo	Panaroo_Strict_MergeParalogs
Core genes	(99% <= strains <= 100%)	3792	Hybrid	PGAP	Panaroo	Panaroo_Moderate_MergeParalogs
Total genes	(0% <= strains <= 100%)	4128	Hybrid	PGAP	Panaroo	Panaroo_Moderate_MergeParalogs
Accessory genes	(0% <= strains < 99%)	336	Hybrid	PGAP	Panaroo	Panaroo_Moderate_MergeParalogs
Core genes	(99% <= strains <= 100%)	3792	Hybrid	PGAP	Panaroo	Panaroo_Sensitive_MergeParalogs
Total genes	(0% <= strains <= 100%)	4128	Hybrid	PGAP	Panaroo	Panaroo_Sensitive_MergeParalogs
Accessory genes	(0% <= strains < 99%)	336	Hybrid	PGAP	Panaroo	Panaroo_Sensitive_MergeParalogs
Core genes	(99% <= strains <= 100%)	3761	Hybrid	PGAP	Panaroo	Panaroo_Strict
Total genes	(0% <= strains <= 100%)	4118	Hybrid	PGAP	Panaroo	Panaroo_Strict
Accessory genes	(0% <= strains < 99%)	357	Hybrid	PGAP	Panaroo	Panaroo_Strict
Core genes	(99% <= strains <= 100%)	3803	Hybrid	PGAP	Panaroo	Panaroo_Moderate
Total genes	(0% <= strains <= 100%)	4184	Hybrid	PGAP	Panaroo	Panaroo_Moderate
Accessory genes	(0% <= strains < 99%)	381	Hybrid	PGAP	Panaroo	Panaroo_Moderate
Core genes	(99% <= strains <= 100%)	3803	Hybrid	PGAP	Panaroo	Panaroo_Sensitive
Total genes	(0% <= strains <= 100%)	4184	Hybrid	PGAP	Panaroo	Panaroo_Sensitive
Accessory genes	(0% <= strains < 99%)	381	Hybrid	PGAP	Panaroo	Panaroo_Sensitive
Core genes	(99% <= strains <= 100%)	3347	Hybrid	PGAP	Roary	Roary_NoSplitParalogs_I80
Total genes	(0% <= strains <= 100%)	4056	Hybrid	PGAP	Roary	Roary_NoSplitParalogs_I80
Accessory genes	(0% <= strains < 99%)	709	Hybrid	PGAP	Roary	Roary_NoSplitParalogs_I80
Core genes	(99% <= strains <= 100%)	3345	Hybrid	PGAP	Roary	Roary_NoSplitParalogs_I90
Total genes	(0% <= strains <= 100%)	4106	Hybrid	PGAP	Roary	Roary_NoSplitParalogs_I90
Accessory genes	(0% <= strains < 99%)	761	Hybrid	PGAP	Roary	Roary_NoSplitParalogs_I90
Core genes	(99% <= strains <= 100%)	3337	Hybrid	PGAP	Roary	Roary_NoSplitParalogs
Total genes	(0% <= strains <= 100%)	4144	Hybrid	PGAP	Roary	Roary_NoSplitParalogs
Accessory genes	(0% <= strains < 99%)	807	Hybrid	PGAP	Roary	Roary_NoSplitParalogs
Core genes	(99% <= strains <= 100%)	3305	Hybrid	PGAP	Roary	Roary_Default
Total genes	(0% <= strains <= 100%)	4482	Hybrid	PGAP	Roary	Roary_Default
Accessory genes	(0% <= strains < 99%)	1177	Hybrid	PGAP	Roary	Roary_Default
Total genes	(0% <= strains <= 100%)	3866	Hybrid	PGAP	Ppanggolin	Ppanggolin_Default
Accessory genes	(0% <= strains < 99%)	220	Hybrid	PGAP	Ppanggolin	Ppanggolin_Default
Core genes	(99% <= strains <= 100%)	3646	Hybrid	PGAP	Ppanggolin	Ppanggolin_Default
Core genes	(99% <= strains <= 100%)	3489	ShortRead	PGAP	Panaroo	Panaroo_Strict_MergeParalogs
Total genes	(0% <= strains <= 100%)	4014	ShortRead	PGAP	Panaroo	Panaroo_Strict_MergeParalogs
Accessory genes	(0% <= strains < 99%)	525	ShortRead	PGAP	Panaroo	Panaroo_Strict_MergeParalogs
Core genes	(99% <= strains <= 100%)	3531	ShortRead	PGAP	Panaroo	Panaroo_Moderate_MergeParalogs
Total genes	(0% <= strains <= 100%)	4147	ShortRead	PGAP	Panaroo	Panaroo_Moderate_MergeParalogs
Accessory genes	(0% <= strains < 99%)	616	ShortRead	PGAP	Panaroo	Panaroo_Moderate_MergeParalogs
Core genes	(99% <= strains <= 100%)	3536	ShortRead	PGAP	Panaroo	Panaroo_Sensitive_MergeParalogs
Total genes	(0% <= strains <= 100%)	4394	ShortRead	PGAP	Panaroo	Panaroo_Sensitive_MergeParalogs
Accessory genes	(0% <= strains < 99%)	858	ShortRead	PGAP	Panaroo	Panaroo_Sensitive_MergeParalogs
Core genes	(99% <= strains <= 100%)	3489	ShortRead	PGAP	Panaroo	Panaroo_Strict
Total genes	(0% <= strains <= 100%)	4033	ShortRead	PGAP	Panaroo	Panaroo_Strict
Accessory genes	(0% <= strains < 99%)	544	ShortRead	PGAP	Panaroo	Panaroo_Strict
Core genes	(99% <= strains <= 100%)	3531	ShortRead	PGAP	Panaroo	Panaroo_Moderate
Total genes	(0% <= strains <= 100%)	4171	ShortRead	PGAP	Panaroo	Panaroo_Moderate
Accessory genes	(0% <= strains < 99%)	640	ShortRead	PGAP	Panaroo	Panaroo_Moderate
Core genes	(99% <= strains <= 100%)	3536	ShortRead	PGAP	Panaroo	Panaroo_Sensitive
Total genes	(0% <= strains <= 100%)	4422	ShortRead	PGAP	Panaroo	Panaroo_Sensitive
Accessory genes	(0% <= strains < 99%)	886	ShortRead	PGAP	Panaroo	Panaroo_Sensitive
Core genes	(99% <= strains <= 100%)	2912	ShortRead	PGAP	Roary	Roary_NoSplitParalogs_I80
Total genes	(0% <= strains <= 100%)	4055	ShortRead	PGAP	Roary	Roary_NoSplitParalogs_I80
Accessory genes	(0% <= strains < 99%)	1143	ShortRead	PGAP	Roary	Roary_NoSplitParalogs_I80
Core genes	(99% <= strains <= 100%)	2910	ShortRead	PGAP	Roary	Roary_NoSplitParalogs_I90
Total genes	(0% <= strains <= 100%)	4106	ShortRead	PGAP	Roary	Roary_NoSplitParalogs_I90
Accessory genes	(0% <= strains < 99%)	1196	ShortRead	PGAP	Roary	Roary_NoSplitParalogs_I90
Core genes	(99% <= strains <= 100%)	2905	ShortRead	PGAP	Roary	Roary_NoSplitParalogs
Total genes	(0% <= strains <= 100%)	4144	ShortRead	PGAP	Roary	Roary_NoSplitParalogs
Accessory genes	(0% <= strains < 99%)	1239	ShortRead	PGAP	Roary	Roary_NoSplitParalogs
Core genes	(99% <= strains <= 100%)	2868	ShortRead	PGAP	Roary	Roary_Default
Total genes	(0% <= strains <= 100%)	4713	ShortRead	PGAP	Roary	Roary_Default
Accessory genes	(0% <= strains < 99%)	1845	ShortRead	PGAP	Roary	Roary_Default
Total genes	(0% <= strains <= 100%)	3829	ShortRead	PGAP	Ppanggolin	Ppanggolin_Default
Accessory genes	(0% <= strains < 99%)	315	ShortRead	PGAP	Ppanggolin	Ppanggolin_Default
Core genes	(99% <= strains <= 100%)	3514	ShortRead	PGAP	Ppanggolin	Ppanggolin_Default

### Sheet: PG Estimates E. coli (N=50)
Category	Range	GeneCount	SeqType	Annotation	PangenomeTool	Pangenome Tool + Parameters
Core genes	(99% <= strains <= 100%)	3035	Hybrid	Bakta	Panaroo	Panaroo_Strict_MergeParalogs
Total genes	(0% <= strains <= 100%)	14410	Hybrid	Bakta	Panaroo	Panaroo_Strict_MergeParalogs
Accessory genes	(0% <= strains < 99%)	11375	Hybrid	Bakta	Panaroo	Panaroo_Strict_MergeParalogs
Core genes	(99% <= strains <= 100%)	3036	Hybrid	Bakta	Panaroo	Panaroo_Moderate_MergeParalogs
Total genes	(0% <= strains <= 100%)	14641	Hybrid	Bakta	Panaroo	Panaroo_Moderate_MergeParalogs
Accessory genes	(0% <= strains < 99%)	11605	Hybrid	Bakta	Panaroo	Panaroo_Moderate_MergeParalogs
Core genes	(99% <= strains <= 100%)	3036	Hybrid	Bakta	Panaroo	Panaroo_Sensitive_MergeParalogs
Total genes	(0% <= strains <= 100%)	15032	Hybrid	Bakta	Panaroo	Panaroo_Sensitive_MergeParalogs
Accessory genes	(0% <= strains < 99%)	11996	Hybrid	Bakta	Panaroo	Panaroo_Sensitive_MergeParalogs
Core genes	(99% <= strains <= 100%)	3035	Hybrid	Bakta	Roary	Roary_NoSplitParalogs_I80
Total genes	(0% <= strains <= 100%)	13312	Hybrid	Bakta	Roary	Roary_NoSplitParalogs_I80
Accessory genes	(0% <= strains < 99%)	10277	Hybrid	Bakta	Roary	Roary_NoSplitParalogs_I80
Core genes	(99% <= strains <= 100%)	2915	Hybrid	Bakta	Roary	Roary_NoSplitParalogs_I90
Total genes	(0% <= strains <= 100%)	14851	Hybrid	Bakta	Roary	Roary_NoSplitParalogs_I90
Accessory genes	(0% <= strains < 99%)	11936	Hybrid	Bakta	Roary	Roary_NoSplitParalogs_I90
Core genes	(99% <= strains <= 100%)	2484	Hybrid	Bakta	Roary	Roary_NoSplitParalogs
Total genes	(0% <= strains <= 100%)	17783	Hybrid	Bakta	Roary	Roary_NoSplitParalogs
Accessory genes	(0% <= strains < 99%)	15299	Hybrid	Bakta	Roary	Roary_NoSplitParalogs
Core genes	(99% <= strains <= 100%)	2394	Hybrid	Bakta	Roary	Roary_Default
Total genes	(0% <= strains <= 100%)	21400	Hybrid	Bakta	Roary	Roary_Default
Accessory genes	(0% <= strains < 99%)	19006	Hybrid	Bakta	Roary	Roary_Default
Core genes	(99% <= strains <= 100%)	2834	ShortRead	Bakta	Panaroo	Panaroo_Strict_MergeParalogs
Total genes	(0% <= strains <= 100%)	12836	ShortRead	Bakta	Panaroo	Panaroo_Strict_MergeParalogs
Accessory genes	(0% <= strains < 99%)	10002	ShortRead	Bakta	Panaroo	Panaroo_Strict_MergeParalogs
Core genes	(99% <= strains <= 100%)	2834	ShortRead	Bakta	Panaroo	Panaroo_Moderate_MergeParalogs
Total genes	(0% <= strains <= 100%)	13462	ShortRead	Bakta	Panaroo	Panaroo_Moderate_MergeParalogs
Accessory genes	(0% <= strains < 99%)	10628	ShortRead	Bakta	Panaroo	Panaroo_Moderate_MergeParalogs
Core genes	(99% <= strains <= 100%)	2834	ShortRead	Bakta	Panaroo	Panaroo_Sensitive_MergeParalogs
Total genes	(0% <= strains <= 100%)	15524	ShortRead	Bakta	Panaroo	Panaroo_Sensitive_MergeParalogs
Accessory genes	(0% <= strains < 99%)	12690	ShortRead	Bakta	Panaroo	Panaroo_Sensitive_MergeParalogs
Core genes	(99% <= strains <= 100%)	2825	ShortRead	Bakta	Roary	Roary_NoSplitParalogs_I80
Total genes	(0% <= strains <= 100%)	13420	ShortRead	Bakta	Roary	Roary_NoSplitParalogs_I80
Accessory genes	(0% <= strains < 99%)	10595	ShortRead	Bakta	Roary	Roary_NoSplitParalogs_I80
Core genes	(99% <= strains <= 100%)	2711	ShortRead	Bakta	Roary	Roary_NoSplitParalogs_I90
Total genes	(0% <= strains <= 100%)	14933	ShortRead	Bakta	Roary	Roary_NoSplitParalogs_I90
Accessory genes	(0% <= strains < 99%)	12222	ShortRead	Bakta	Roary	Roary_NoSplitParalogs_I90
Core genes	(99% <= strains <= 100%)	2314	ShortRead	Bakta	Roary	Roary_NoSplitParalogs
Total genes	(0% <= strains <= 100%)	17825	ShortRead	Bakta	Roary	Roary_NoSplitParalogs
Accessory genes	(0% <= strains < 99%)	15511	ShortRead	Bakta	Roary	Roary_NoSplitParalogs
Core genes	(99% <= strains <= 100%)	2234	ShortRead	Bakta	Roary	Roary_Default
Total genes	(0% <= strains <= 100%)	19721	ShortRead	Bakta	Roary	Roary_Default
Accessory genes	(0% <= strains < 99%)	17487	ShortRead	Bakta	Roary	Roary_Default
