## Supplementary material for "Analysis of the limited *M. tuberculosis* accessory genome reveals potential pitfalls of pan-genome analysis approaches": File S9

Isolate	Bakta_proteincoding	Bakta_pseudogenes	Bakta_RNAgenes	Bakta_total	PGAP_proteincoding	PGAP_pseudogenes	PGAP_RNAgenes	PGAP_total
N0072	4041	11	71	4123	3903	356	49	4308
N0153	4028	14	71	4113	3872	388	49	4309
TB3113	4077	7	72	4156	3916	382	49	4347
TB1236	4065	8	72	4145	3925	370	49	4344
TB2659	4065	8	72	4145	3922	370	49	4341
TB2780	4065	6	72	4143	3929	362	49	4340
TB1612	4061	8	72	4141	3904	390	49	4343
TB2512	4071	9	72	4152	3915	378	49	4342
TB2981	4075	7	72	4154	3921	372	49	4342
TB3091	4060	6	72	4138	3923	356	49	4328
M0003941_3	4090	9	72	4171	3908	414	49	4371
TB3368	4068	6	72	4146	3927	364	49	4340
N0145	4072	6	72	4150	3927	376	49	4352
N0155	4069	8	72	4149	3922	370	49	4341
TB2995	4073	10	72	4155	3915	384	49	4348
TB3396	4060	6	72	4138	3919	360	49	4328
N0004	4065	12	72	4149	3925	382	49	4356
N1274	4087	12	72	4171	3925	394	49	4368
N0054	4092	10	72	4174	3941	374	49	4364
02_R1179	4051	8	72	4131	3919	334	49	4302
01_R1134	4062	9	72	4143	3934	328	49	4311
M0017522_5	4055	9	72	4136	3928	326	49	4303
M0016395_7	4070	5	72	4147	3948	330	49	4327
M0010874_7	4052	7	72	4131	3930	334	49	4313
02_R1708	4076	7	72	4155	3930	366	49	4345
02_R0894	4076	6	72	4154	3941	352	49	4342
01_R1430	4068	9	72	4149	3963	302	49	4314
M0014888_3	4047	7	72	4126	3917	336	49	4302
02_R1896	4069	7	72	4148	3934	338	49	4321
TB4620	4074	7	72	4153	3946	330	49	4325
TB3162	4055	6	72	4133	3937	326	49	4312
MT_0080	4073	7	72	4152	3954	328	49	4331
TB3054	4062	12	72	4146	3957	314	49	4320
TB3251	4084	13	72	4169	3959	338	49	4346
M0016737_0	4093	10	72	4175	3961	336	49	4346
TB2661	4042	7	72	4121	3926	320	49	4295
TB3237	4066	6	72	4144	3954	312	49	4315
TB3169	4066	7	72	4145	3927	354	49	4330
TB3386	4042	6	72	4120	3932	312	49	4293
TB3334	4078	8	72	4158	3956	334	49	4339
M0011368_9	4051	6	72	4129	3949	302	49	4300
TB2968	4066	10	71	4147	3956	326	49	4331
N1272	4076	16	71	4163	3895	430	49	4374
N1176	4069	16	71	4156	3895	434	49	4378
N1202	4024	9	71	4104	3860	388	49	4297
N1177	4013	10	71	4094	3852	396	49	4297
N0091	4020	10	70	4100	3857	410	49	4316
RW-TB008	4043	31	70	4144	3869	430	49	4348
9050-05	4096	7	72	4175	3872	438	49	4359
4549-04	4106	12	71	4189	3871	452	49	4372
696-05	4119	7	72	4198	3872	452	49	4373
702-06	4109	8	72	4189	3882	434	49	4365
706-05	4107	9	72	4188	3880	442	49	4371
8129-04	4126	10	72	4208	3875	470	49	4394
3003-06	4109	7	72	4188	3868	450	49	4367
8651-04	4122	7	72	4201	3887	444	49	4380
QC-3	4110	11	72	4193	3899	426	49	4374
QC-9	4098	11	72	4181	3900	424	49	4373
QC-5	4104	11	72	4187	3899	418	49	4366
QC-8	4091	9	72	4172	3901	396	49	4346
QC-10	4076	9	72	4157	3901	400	49	4350
QC-4	4077	9	72	4158	3902	394	49	4345
QC-7	4062	21	72	4155	3865	434	49	4348
QC-6	4076	10	72	4158	3923	372	49	4344
QC-1	4082	9	72	4163	3913	380	49	4342
mada_1-10	4063	11	71	4145	3899	386	49	4334
mada_2-46	4064	10	71	4145	3890	388	49	4327
mada_1-1	4056	11	71	4138	3900	372	49	4321
mada_1-36	4062	9	71	4142	3905	374	49	4328
mada_1-39	4060	12	71	4143	3912	374	49	4335
mada_1-51	4056	10	71	4137	3912	356	49	4317
mada_1-44	4068	11	71	4150	3902	386	49	4337
mada_117	4052	13	71	4136	3895	378	49	4322
mada_118	4047	13	71	4131	3899	374	49	4322
mada_122	4058	12	71	4141	3900	380	49	4329
mada_107	4056	12	71	4139	3901	370	49	4320
R27252	4092	14	72	4178	3918	400	49	4367
R23887	4056	11	71	4138	3893	390	49	4332
R30215	4084	9	72	4165	3915	414	49	4378
R30078	4083	8	72	4163	3923	394	49	4366
R29816	4098	8	72	4178	3908	434	49	4391
R30234	4077	9	72	4158	3928	386	49	4363
18_0621851	4097	9	71	4177	3879	458	49	4386
R36431	4084	7	72	4163	3930	380	49	4359
R28703	4092	8	72	4172	3917	412	49	4378
mada_115	4072	7	72	4151	3924	374	49	4347
mada_2-42	4073	7	72	4152	3922	376	49	4347
R31095	4080	9	72	4161	3925	388	49	4362
R28012	4077	8	72	4157	3925	394	49	4368
R37765	4067	10	72	4149	3911	388	49	4348
R27657	4077	8	72	4157	3927	392	49	4368
R25048	4082	11	71	4164	3888	444	49	4381
R24120	4094	8	72	4174	3913	418	49	4380
R28581	4093	8	72	4173	3897	434	49	4380
R29598	4080	8	72	4160	3907	410	49	4366
mada_1-11	4063	6	72	4141	3915	374	49	4338
R24100	4086	8	72	4166	3903	424	49	4376
R21408	4078	9	72	4159	3884	424	49	4357
R20574	4078	11	72	4161	3891	416	49	4356
R20260	4065	13	72	4150	3892	408	49	4349
R18043	4064	10	72	4146	3900	386	49	4335
R22601	4061	10	72	4143	3906	380	49	4335
R23146	4069	12	72	4153	3894	400	49	4343
R32929	4058	11	72	4141	3902	386	49	4337
R21893	4090	12	71	4173	3892	434	49	4375
R30420	4079	10	71	4160	3896	410	49	4355
R26778	4068	10	71	4149	3892	402	49	4343
R26791	4063	9	72	4144	3908	376	49	4333
R28980	4068	9	72	4149	3896	398	49	4343
R27725	4064	11	72	4147	3898	396	49	4343
R18040	4053	9	72	4134	3911	366	49	4326
R27937	4059	10	72	4141	3904	382	49	4335
mada_1-30	4101	11	72	4184	3936	408	49	4393
mada_2-31	4057	8	72	4137	3927	344	49	4320
mada_1-41	4060	9	72	4141	3932	340	49	4321
R21770	4053	7	72	4132	3924	344	49	4317
R21839	4043	9	72	4124	3907	358	49	4314
mada_1-32	4056	7	72	4135	3931	330	49	4310
R30396	4070	9	72	4151	3905	392	49	4346
R21363	4053	12	72	4137	3899	382	49	4330
R20896	4054	7	72	4133	3924	346	49	4319
mada_102	4054	8	72	4134	3921	346	49	4316
mada_129	4084	7	71	4162	3921	370	49	4340
mada_139	4061	5	72	4138	3922	338	49	4309
mada_151	4065	8	72	4145	3917	364	49	4330
mada_105	4046	10	72	4128	3926	334	49	4309
R15311	4064	10	72	4146	3934	344	49	4327
mada_103	4069	8	72	4149	3957	310	49	4316
mada_2-25	4052	10	72	4134	3935	316	49	4300
mada_112	4072	9	72	4153	3954	320	49	4323
mada_124	4081	8	72	4161	3955	334	49	4338
mada_126	4052	9	72	4133	3919	346	49	4314
mada_120	4057	8	72	4137	3918	356	49	4323
R23571	4056	7	70	4133	3919	348	49	4316
mada_128	4064	7	70	4141	3939	334	49	4322
mada_1-12	4066	5	70	4141	3948	312	49	4309
mada_1-15	4088	5	70	4163	3964	330	49	4343
mada_2-1	4053	6	70	4129	3936	322	49	4307
mada_1-53	4050	6	70	4126	3937	320	49	4306
mada_1-50	4056	6	70	4132	3941	316	49	4306
mada_123	4062	9	70	4141	3918	344	49	4311
mada_2-53	4048	6	70	4124	3941	312	49	4302
mada_1-38	4080	8	71	4159	3950	322	49	4321
S0070-08	4084	7	72	4163	3931	380	49	4360
S0085-01	4068	7	72	4147	3926	376	49	4351
S0107-01	4068	7	72	4147	3924	378	49	4351
S0089-01	4066	7	72	4145	3928	368	49	4345
S0256-08	4066	7	72	4145	3920	386	49	4355
S0123-01	4057	6	71	4134	3951	316	49	4316
S0106-01	4043	9	72	4124	3944	318	49	4311
S0262-02	4057	6	71	4134	3951	316	49	4316
