## Supplementary material for "Analysis of the limited *M. tuberculosis* accessory genome reveals potential pitfalls of pan-genome analysis approaches": File S10

### Sheet: Split-gene
locus_tag	annot_tool	function	func_category	length_bp	location	split1	length1	locus_tag1	location1	split2	length2	locus_tag2	location2	Mycobrowser_is_pseudo	Mycobrowser_attributes
pgaptmp_000104	PGAP	pseudogene	insertion seqs and phages	1392	103710..105101	HNHc domain-containing protein	960	H37Rv_00530	103710..104669	Putative uncharacterized protein Rv0095c	366	H37Rv_00535	104805..105170	no
pgaptmp_000163	PGAP	PE-PPE domain-containing protein	PE/PPE	1655	179375..181029	PE family protein	1473	H37Rv_00825	179319..180791	PE-PGRS family protein	225	H37Rv_00830	180805..181029	no
H37Rv_01625	Bakta	PPE family	PE/PPE	6615	366150..372764	hypothetical protein	591	pgaptmp_000322	366150..366740	pseudogene	5745	pgaptmp_000324	366993..372737	no
pgaptmp_000415	PGAP	pseudogene	insertion seqs and phages	1217	472890..474106	13E12 repeat family protein	192	H37Rv_02080	472914..473105	13E12 repeat family protein	987	H37Rv_02085	473120..474106	no
pgaptmp_000623	PGAP	pseudogene	virulence	1031	688032..689062	Virulence factor mce family protein	828	H37Rv_03120	688032..688859	MCE-family protein	255	H37Rv_03125	688808..689062	no	Probable continuation of Rv0590. Can find no frameshift to account for this. Possible nucleotide G missing at 688793 as there are 5 in Mycobacterium bovis but only 4 in CDC1551.
pgaptmp_000654	PGAP	galT	intermediary metabolism and respiration	1082	711638..712719	galactose-1-phosphate uridylyltransferase	696	H37Rv_03280	711536..712231	Galactose-1-phosphate uridylyltransferase	471	H37Rv_03285	712249..712719	no	There may be a frameshift mutation in this region which would allow the two ORFS to be joined
pgaptmp_000832	PGAP	S9 family peptidase	intermediary metabolism and respiration	2158	874233..876390	putative protease II PtrBa [first part] (Oligopeptidase B)	711	H37Rv_04140	874233..874943	putative protease II PtrBb [second part] (Oligopeptidase B)	1509	H37Rv_04145	874882..876390	no
pgaptmp_001109	PGAP	ISNCY family transposase	insertion seqs and phages	1441	1158918..1160358	Transposase	492	H37Rv_05485	1158918..1159409	Putative transposase	687	H37Rv_05490	1159375..1160061	no
pgaptmp_001115	PGAP	IS5-like element ISMt1 family transposase	insertion seqs and phages	928	1164572..1165499	IS-like 2 transposase	438	H37Rv_05525	1164572..1165009	IS5 family transposase	408	H37Rv_05530	1165092..1165499	no
H37Rv_05575	Bakta	HTH-17 domain-containing protein	conserved hypotheticals	756	1173945..1174700	helix-turn-helix domain-containing protein	180	pgaptmp_001124	1173945..1174124	nucleotidyl transferase AbiEii/AbiGii toxin family protein	450	pgaptmp_001125	1174305..1174754	no
pgaptmp_001183	PGAP	carboxylesterase/lipase family protein	intermediary metabolism and respiration	1537	1231301..1232837	Para-nitrobenzyl esterase	690	H37Rv_05860	1231301..1231990	Para-nitrobenzyl esterase	516	H37Rv_05865	1232311..1232826	no
pgaptmp_001199	PGAP	adenylate/guanylate cyclase domain-containing protein	conserved hypotheticals	771	1242864..1243634	Conserved protein of uncharacterized function (Part2)	201	H37Rv_05945	1242864..1243064	Guanylate cyclase domain-containing protein	495	H37Rv_05950	1243010..1243504	no
pgaptmp_001227	PGAP	MMPL family transporter	cell wall and cell processes	2345	1272423..1274767	transporter	912	H37Rv_06085	1272423..1273334	MMPL family	1470	H37Rv_06090	1273298..1274767	no
pgaptmp_001232	PGAP	IS5-like element ISMt1 family transposase	insertion seqs and phages	928	1277893..1278820	IS5 family transposase	408	H37Rv_06105	1277893..1278300	IS-like 2 transposase	438	H37Rv_06110	1278383..1278820	yes
pgaptmp_001265	PGAP	sulfolipid-1 biosynthesis phthioceranic/hydroxyphthioceranic acid synthase pks2 gene	lipid metabolism	6258	1313725..1319982	Mycolipanoate synthase	1467	H37Rv_06280	1313725..1315191	polyketide synthase	4749	H37Rv_06285	1315234..1319982	no
pgaptmp_001508	PGAP	alanine racemase	conserved hypotheticals	1094	1589199..1590292	Uncharacterized protein Mb1448	516	H37Rv_07500	1589386..1589901	Uncharacterized protein Rv1414	402	H37Rv_07505	1589891..1590292	no
pgaptmp_001601	PGAP	dTDP-4-amino-4,6-dideoxygalactose transaminase rffa	conserved hypotheticals	1113	1693996..1695108	TDP-4-oxo-6-deoxy-D-glucose aminotransferase	441	H37Rv_07975	1693996..1694436	dTDP-4-amino-4,6-dideoxygalactose transaminase rffa	564	H37Rv_07980	1694545..1695108	no
pgaptmp_001649	PGAP	fatty acid--CoA ligase FadD11	lipid metabolism	1826	1753606..1755431	Uncharacterized protein Rv1549	432	H37Rv_08215	1753606..1754037	Putative fatty-acid--CoA ligase fadD11	1389	H37Rv_08220	1754043..1755431	no
pgaptmp_001768	PGAP	ABC-F family ATP-binding cassette domain-containing protein	cell wall and cell processes	1766	1893577..1895342	Macrolide-transport ATP-binding protein ABC transporter first part	654	H37Rv_08830	1893577..1894230	Macrolide ABC transporter ATP-binding protein second part	1119	H37Rv_08835	1894224..1895342	no
pgaptmp_001896	PGAP	type VII secretion system ESX-5 protein EsxJ	cell wall and cell processes	297	2030347..2030643	ESAT-6 like protein	177	H37Rv_09505	2030347..2030523	EsaT-6 like protein EsxP	120	H37Rv_09510	2030524..2030643	yes
pgaptmp_001994	PGAP	class I SAM-dependent methyltransferase	conserved hypotheticals	844	2138174..2139017	O-methyltransferase	174	H37Rv_10000	2138444..2138617	S-adenosyl-L-methionine-dependent methyltransferase (Part1)	357	H37Rv_10005	2138661..2139017	no
pgaptmp_002038	PGAP	helix-turn-helix domain-containing protein	regulatory proteins	792	2182460..2183251	AraC family transcriptional regulator	231	H37Rv_10230	2182460..2182690	AraC family transcriptional regulator	279	H37Rv_10235	2182687..2182965	no
pgaptmp_002216	PGAP	PE family protein	PE/PPE	1478	2356729..2358206	PE domain-containing protein	1173	H37Rv_11135	2356729..2357901	PE-PGRS family protein	300	H37Rv_11140	2357907..2358206	yes
pgaptmp_002353	PGAP	2OG-Fe(II) oxygenase	conserved hypotheticals	710	2500923..2501632	proline hydroxylase	228	H37Rv_11830	2500923..2501150	DUF2086 domain-containing protein	486	H37Rv_11835	2501147..2501632	no
pgaptmp_002380	PGAP	FAD-binding oxidoreductase	intermediary metabolism and respiration	1591	2525402..2526992	putative flavoprotein	420	H37Rv_11960	2525402..2525821	FAD/FMN-containing lactate dehydrogenase/glycolate oxidase (glcD)	1215	H37Rv_11965	2525778..2526992	no
pgaptmp_002391	PGAP	apolipoprotein N-acyltransferase Int	lipid metabolism	1511	2534042..2535552	CN hydrolase domain-containing protein	432	H37Rv_12015	2534042..2534473	apolipoprotein N-acyltransferase Int	1095	H37Rv_12020	2534470..2535564	no	Possibility of frameshift
pgaptmp_002718	PGAP	DUF2652 domain-containing protein	conserved hypotheticals	739	2881409..2882147	DUF2652 domain-containing protein	294	H37Rv_13590	2881409..2881702	Uncharacterized protein Rv2561/Rv2562	507	H37Rv_13595	2881641..2882147	no
pgaptmp_003120	PGAP	type I polyketide synthase	lipid metabolism	6317	3291503..3297819	polyketide synthase pks1	4800	H37Rv_15545	3291503..3296302	polyketide synthase pks15	1470	H37Rv_15550	3296350..3297819	no
pgaptmp_003150	PGAP	DAK2 domain-containing protein	conserved hypotheticals	1664	3329949..3331612	dihydroxyacetone kinase yloV	1413	H37Rv_15690	3329949..3331361	DhaL domain-containing protein	255	H37Rv_15695	3331358..3331612	no
H37Rv_16225	Bakta	LLM class flavin-dependent oxidoreductase ssud	conserved hypotheticals	498	3435798..3436295	LLM class flavin-dependent oxidoreductase	186	pgaptmp_003256	3435718..3435903	LLM class flavin-dependent oxidoreductase	312	pgaptmp_003257	3435984..3436295	no
pgaptmp_003433	PGAP	wax ester/triacylglycerol synthase family O-acyltransferase	lipid metabolism	1409	3609781..3611189	Diacylglycerol O-acyltransferase	603	H37Rv_17125	3609781..3610383	putative diacyglycerol O-acyltransferase tgs3	816	H37Rv_17130	3610374..3611189	no
pgaptmp_003590	PGAP	ISNCY family transposase	insertion seqs and phages	1372	3800092..3801463	Transposase and inactivated derivatives, IS5 family	780	H37Rv_17935	3800017..3800796	Transposase	678	H37Rv_17940	3:3800786..3801463	no
pgaptmp_003662	PGAP	hypothetical protein	cell wall and cell processes	1687	3874404..3876090	Transmembrane protein	333	H37Rv_18300	3874404..3874736	Transmembrane protein	1332	H37Rv_18305	3874759..3876090	no
pgaptmp_003845	PGAP	IS21 family transposase	insertion seqs and phages	1233	4075752..4076984	putative transposase	348	H37Rv_19205	4075752..4076099	IS21 family transposase	366	H37Rv_19210	4076619..4076984	no
pgaptmp_003956	PGAP	PPE family protein	PE/PPE	1233	4189285..4190517	Uncharacterized PPE family protein PPE66	948	H37Rv_19755	4189285..4190232	Uncharacterized PPE family protein PPE66	234	H37Rv_19760	4190284..4190517	no	Probably a continuation of the upstream ORF Rv3739c|PPE67. At position 97470-72 a stop codon is present which interrupts a possibly longer ORF
pgaptmp_003958	PGAP	NAD(P)/FAD-dependent oxidoreductase	intermediary metabolism and respiration	854	4192392..4193245	NAD(P)/FAD-dependent oxidoreductase	675	H37Rv_19770	4192179..4192853	Oxidoreductase	396	H37Rv_19775	4192850..4193245	no
pgaptmp_003988	PGAP	helix-turn-helix domain-containing protein	insertion seqs and phages	376	4215920..4216295	hypothetical protein	183	H37Rv_19930	4215881..4216063	Transposase	192	H37Rv_19935	4216078..4216269	no
